# The most abundant plant species of Eastern Australia and our knowledge of their traits

**DOI:** 10.64898/2025.12.15.694514

**Authors:** David Coleman, Mark Westoby, Elizabeth Wenk, Laura Williams, Julian Schrader

**Author notes:** Corresponding author: David Coleman.

## Abstract

1. The rule that most species are relatively rare and few are common has been of central importance to many branches of ecology. This rule also implies that just a few species make up the majority of plant biomass in ecosystems. Focussing plant trait research on the most common species in a region could be useful for many applications, including understanding macroscale patterns of species assemblages at the continental scale, identifying strategies of abundant species or estimating landscape-scale fluxes of carbon and water.
2. Here, we rank species based on their total cover across an entire continental region— Eastern and Central Australia—and report the extent of trait coverage in terms of vegetation cover. To calculate species abundance and trait coverage, we used ∼100,000 vegetation plots from the Harmonised Australian Vegetation plot database overlaid across Australia’s vegetation classification scheme (the National Vegetation Information System), and we extracted traits from AusTraits, the most comprehensive regional trait database.
3. Just 113 plant species (<1% of species found in the region) or the combined species of 16 genera make up 50% of the entire vegetation; approximately 10% of species or the combined species from 10% of the genera (1132 species and 140 genera) make up 90% of vegetation cover. Plant trait coverage tended to be higher when expressed as a proportion of vegetation cover than as a proportion of species in the most common woody genera Acacia and Eucalyptus. Gaps in the trait coverage of very common species were obvious, particularly among the grasses of central Australia. Expressing trait coverage weighted by abundance revealed that only a few additional trait measurements of the most common species and genera would be needed to characterise the traits of most of the vegetation in this part of the continent.
4. *Synthesis*: Our results show that a small fraction of species dominates most of the continent. This means that strategic sampling of a few common yet unsampled species could dramatically boost trait coverage and help address the Raunkiaeran shortfall of traits. Targeting these species would substantially improve ecosystem flux estimates and understanding of successful plant strategies at continental scales, with major benefits for vegetation modelling.
