## Supplementary Data 2 for "The most abundant plant species of Eastern Australia and our knowledge of their traits"

### Sheet: Common genera
Cumulative Percent	Genus	Total cover area (km2)	Number of plots	Median area per plot (km2)	Plot density (km2 Plot-1)	Dominant MVG
13.7918	Eucalyptus	318179	127964	3	2	Eucalypt Woodlands
22.6848	Acacia	205164	80277	3	3	Acacia Shrublands
28.4463	Triodia	132920	4246	11	31	Hummock Grasslands
32.2348	Aristida	87400.3	20660	4	4	Hummock Grasslands
34.3108	Melaleuca	47895.5	11317	3	4	Melaleuca Forests and Woodlands
36.2556	Astrebla	44867	1141	82	39	Tussock Grasslands
38.1436	Eragrostis	43555.4	12368	6	4	Acacia Shrublands
39.9057	Chrysopogon	40652.9	2048	42	20	Eucalypt Woodlands
41.4408	Sclerolaena	35415.3	14152	14	3	Chenopod Shrublands, Samphire Shrublands and Forblands
42.8568	Eremophila	32667.3	8231	13	4	Acacia Open Woodlands
44.0991	Themeda	28660.4	11721	3	2	Eucalypt Woodlands
45.3172	Atriplex	28101.8	7708	13	4	Chenopod Shrublands, Samphire Shrublands and Forblands
46.5346	Maireana	28085.3	10858	10	3	Chenopod Shrublands, Samphire Shrublands and Forblands
47.7138	Heteropogon	27204.7	2283	57	12	Eucalypt Woodlands
48.8795	Enneapogon	26891.6	3339	49	8	Hummock Grasslands
50.0444	Sorghum	26874.1	2700	8	10	Eucalypt Woodlands
51.1281	Eulalia	25001.9	1197	42	21	Eucalypt Woodlands
52.1458	Iseilema	23479.4	749	76	31	Tussock Grasslands
53.0898	Eriachne	21777.7	3518	36	6	Eucalypt Woodlands
53.898	Schizachyrium	18645.1	1359	45	14	Eucalypt Woodlands
54.6406	Cenchrus	17133	1529	5	11	Acacia Open Woodlands
55.3627	Dodonaea	16658.4	9686	4	2	Eucalypt Woodlands
56.0775	Fimbristylis	16489	3858	9	4	Hummock Grasslands
56.7687	Austrostipa	15947.4	22279	3	1	Eucalypt Woodlands
57.4471	Callitris	15651.1	8555	3	2	Eucalypt Woodlands
58.0859	Casuarina	14735.9	2501	4	6	Other Open Woodlands
58.6874	Senna	13876.7	3418	9	4	Acacia Shrublands
59.2409	Dichanthium	12769.2	1881	11	7	Tussock Grasslands
59.7938	Sida	12756.7	10240	10	1	Hummock Grasslands
60.3358	Sporobolus	12502.9	5583	8	2	Tussock Grasslands
60.8706	Duma	12339.8	1881	7	7	Chenopod Shrublands, Samphire Shrublands and Forblands
61.3889	Zygochloa	11956.3	153	331	78	Hummock Grasslands
61.8831	Poa	11402.1	26348	2	0	Eucalypt Tall Open Forests
62.3755	Tecticornia	11359.6	822	14	14	Chenopod Shrublands, Samphire Shrublands and Forblands
62.8527	Panicum	11007.9	9222	4	1	Tussock Grasslands
63.3147	Bothriochloa	10658.5	3684	5	3	Eucalypt Woodlands
63.7749	Frankenia	10617.6	494	12	21	Hummock Grasslands
64.2345	Allocasuarina	10604.1	13293	2	1	Eucalypt Woodlands
64.6891	Grevillea	10486.9	9553	3	1	Eucalypt Woodlands
65.1371	Pseudoraphis	10335.9	402	3	26	Eucalypt Woodlands
65.5833	Calotis	10293.1	7435	5	1	Hummock Grasslands
66.0135	Chenopodium	9925.3	4107	7	2	Chenopod Shrublands, Samphire Shrublands and Forblands
66.4357	Erythrophleum	9740	959	29	10	Eucalypt Woodlands
66.8457	Sehima	9457.8	363	44	26	Eucalypt Open Woodlands
67.2399	Rytidosperma	9095.9	28283	3	0	Eucalypt Woodlands
67.6278	Ptilotus	8947.9	3997	19	2	Acacia Open Woodlands
68.0153	Rhagodia	8939.3	4387	10	2	Chenopod Shrublands, Samphire Shrublands and Forblands
68.3947	Petalostigma	8752.8	1741	32	5	Eucalypt Woodlands
68.7729	Terminalia	8725	1474	37	6	Eucalypt Woodlands
69.1409	Cyperus	8490.1	9620	4	1	Tussock Grasslands
69.5081	Carrichtera	8471.4	1060	19	8	Chenopod Shrublands, Samphire Shrublands and Forblands
69.8658	Salsola	8252.6	3358	20	2	Chenopod Shrublands, Samphire Shrublands and Forblands
70.2162	Lophostemon	8083.1	3576	4	2	Eucalypt Woodlands
70.555	Enchylaena	7817.8	5835	8	1	Acacia Shrublands
70.8674	Paspalidium	7206.6	5732	4	1	Eucalypt Woodlands
71.1564	Lomandra	6667.1	56095	2	0	Eucalypt Tall Open Forests
71.4449	Atalaya	6655.5	1010	52	7	Acacia Shrublands
71.716	Lysiphyllum	6255	434	96	14	Eucalypt Open Woodlands
71.987	Marsilea	6251.1	1697	8	4	Chenopod Shrublands, Samphire Shrublands and Forblands
72.2437	Geijera	5922.5	2552	7	2	Eucalypt Woodlands
72.4933	Leptospermum	5759.5	16254	1	0	Eucalypt Woodlands
72.7423	Solanum	5742.5	14051	3	0	Acacia Open Woodlands
72.989	Enteropogon	5692.2	2931	8	2	Eucalypt Woodlands
73.2305	Roepera	5572.8	3762	13	1	Chenopod Shrublands, Samphire Shrublands and Forblands
73.4717	Medicago	5564.2	5892	6	1	Other Open Woodlands
73.6976	Digitaria	5209.8	6814	4	1	Acacia Shrublands
73.923	Cymbopogon	5201	7300	3	1	Eucalypt Woodlands
74.1481	Hakea	5193.3	8935	2	1	Hummock Grasslands
74.3708	Goodenia	5137.2	20534	3	0	Eucalypt Woodlands
74.5916	Imperata	5093.7	6692	2	1	Eucalypt Tall Open Forests
74.812	Pteridium	5085.9	14562	2	0	Eucalypt Open Forests
75.0323	Eleocharis	5081.9	2460	3	2	Melaleuca Forests and Woodlands
75.2449	Rhodanthe	4905.2	2893	14	2	Acacia Open Woodlands
75.4428	Dissocarpus	4564.7	1273	17	4	Acacia Forests and Woodlands
75.6338	Alternanthera	4405.7	3186	6	1	Other Grasslands, Herblands, Sedgelands and Rushlands
75.8216	Chloris	4334.4	3867	6	1	Eucalypt Woodlands
76.0092	Alectryon	4328	3155	6	1	Acacia Shrublands
76.1968	Microlaena	4326.3	16030	2	0	Eucalypt Open Forests
76.3829	Angophora	4295.1	7725	2	1	Eucalypt Woodlands
76.5684	Euphorbia	4277.7	5472	10	1	Hummock Grasslands
76.7444	Mnesithea	4060.9	884	42	5	Eucalypt Woodlands
76.9154	Jacksonia	3945.3	1912	5	2	Eucalypt Low Open Forests
77.0826	Xanthorrhoea	3858	8639	2	0	Eucalypt Woodlands
77.2465	Dactyloctenium	3781.6	788	80	5	Chenopod Shrublands, Samphire Shrublands and Forblands
77.4097	Olearia	3763.5	12785	2	0	Eucalypt Open Forests
77.5706	Cassinia	3713.2	12544	2	0	Eucalypt Open Forests
77.7314	Cynodon	3709.6	2407	3	2	Tussock Grasslands
77.8908	Senecio	3676.2	21631	3	0	Hummock Grasslands
78.0496	Portulaca	3663.4	2046	29	2	Other Grasslands, Herblands, Sedgelands and Rushlands
78.2077	Abutilon	3648.2	2539	17	1	Acacia Shrublands
78.3651	Micromyrtus	3630.5	451	3	8	Acacia Shrublands
78.5222	Thyridolepis	3625.6	525	7	7	Acacia Forests and Woodlands
78.6737	Alphitonia	3495.3	3797	4	1	Eucalypt Woodlands
78.825	Cheilanthes	3488.9	15169	3	0	Acacia Shrublands
78.9733	Crotalaria	3422	2531	38	1	Hummock Grasslands
79.1212	Syzygium	3412.2	4249	2	1	Eucalypt Woodlands
79.2644	Ceriops	3303.2	82	3	40	Mangroves
79.4062	Cullen	3272	712	26	5	Acacia Open Woodlands
79.5454	Tripogonella	3212.3	1340	7	2	Tussock Grasslands
79.6828	Tephrosia	3169.3	1571	35	2	Eucalypt Woodlands
79.8191	Schoenus	3145.2	7418	2	0	Eucalypt Woodlands
79.9521	Hibbertia	3066.6	26843	2	0	Eucalypt Woodlands
80.0833	Carissa	3027.6	1218	26	2	Eucalypt Woodlands
80.2123	Polycalymma	2975.8	682	5	4	Hummock Grasslands
80.3411	Avicennia	2970.5	233	2	13	Sea and estuaries
80.4688	Monachather	2947.8	329	86	9	Chenopod Shrublands, Samphire Shrublands and Forblands
80.5938	Arundinella	2883.8	1095	7	3	Eucalypt Woodlands
80.7184	Myoporum	2872.7	2165	6	1	Chenopod Shrublands, Samphire Shrublands and Forblands
80.8424	Lolium	2861.7	3714	4	1	Tussock Grasslands
80.9651	Macropteranthes	2829.8	21	28	135	Other Forests and Woodlands
81.0866	Banksia	2804.2	11559	1	0	Eucalypt Woodlands
81.2067	Livistona	2769.7	1833	1	2	Eucalypt Open Woodlands
81.3265	Blechnum	2764.4	11722	2	0	Eucalypt Tall Open Forests
81.4456	Einadia	2747.2	9934	4	0	Eucalypt Woodlands
81.5646	Thaumastochloa	2746.4	439	20	6	Melaleuca Forests and Woodlands
81.6831	Lepidosperma	2733.2	18317	2	0	Eucalypt Woodlands
81.8009	Alloteropsis	2719	822	19	3	Eucalypt Woodlands
81.9181	Triumfetta	2702.1	339	26	8	Hummock Grasslands
82.0346	Erodium	2688	3154	8	1	Eucalypt Woodlands
82.1508	Trianthema	2682.3	591	49	5	Tussock Grasslands
82.2662	Chrysocephalum	2660.4	5639	4	0	Other Open Woodlands
82.3787	Dicrastylis	2596.2	354	2	7	Hummock Grasslands
82.4874	Entolasia	2507	12884	1	0	Eucalypt Woodlands
82.594	Pimelea	2461	14082	2	0	Eucalypt Woodlands
82.7002	Carex	2448.8	13368	2	0	Eucalypt Woodlands
82.8042	Lepidium	2400.3	2295	6	1	Chenopod Shrublands, Samphire Shrublands and Forblands
82.9071	Daviesia	2374	6956	3	0	Eucalypt Open Forests
83.01	Indigofera	2373.9	5054	5	0	Eucalypt Woodlands
83.1122	Bossiaea	2355.8	6658	2	0	Eucalypt Woodlands
83.2136	Brachyscome	2340.2	8147	4	0	Chenopod Shrublands, Samphire Shrublands and Forblands
83.3148	Styphelia	2334.8	17602	2	0	Eucalypt Woodlands
83.4153	Eremochloa	2319.5	611	18	4	Eucalypt Woodlands
83.5151	Dianella	2302.6	29459	2	0	Eucalypt Open Forests
83.6139	Gahnia	2277.4	10421	2	0	Eucalypt Open Forests
83.7099	Tribulus	2215.6	663	24	3	Acacia Open Woodlands
83.8058	Cratystylis	2211.9	183	39	12	Acacia Open Woodlands
83.9009	Pittosporum	2195.5	9281	2	0	Chenopod Shrublands, Samphire Shrublands and Forblands
83.9959	Brachychiton	2190.3	3313	4	1	Eucalypt Woodlands
84.0904	Calytrix	2179.6	3718	4	1	Eucalypt Woodlands
84.1843	Urochloa	2166.8	643	18	3	Eucalypt Woodlands
84.2775	Scaevola	2150	2607	3	1	Hummock Grasslands
84.3704	Excoecaria	2143.4	288	29	7	Eucalypt Woodlands
84.4621	Pultenaea	2115.5	12007	2	0	Eucalypt Open Forests
84.553	Glycine	2098	19115	2	0	Eucalypt Woodlands
84.6437	Vittadinia	2092.9	8849	3	0	Eucalypt Woodlands
84.7334	Eriochiton	2067.6	881	16	2	Chenopod Shrublands, Samphire Shrublands and Forblands
84.8221	Vachellia	2046.3	489	65	4	Tussock Grasslands
84.9102	Plantago	2033	11224	3	0	Chenopod Shrublands, Samphire Shrublands and Forblands
84.9937	Asphodelus	1927	360	5	5	Acacia Shrublands
85.0764	Ficus	1906.6	3321	3	1	Eucalypt Woodlands
85.1583	Hordeum	1890.9	2519	5	1	Chenopod Shrublands, Samphire Shrublands and Forblands
85.2386	Tetragonia	1853	1931	7	1	Chenopod Shrublands, Samphire Shrublands and Forblands
85.3183	Corchorus	1838.1	722	48	3	Eucalypt Woodlands
85.3977	Lycium	1831.9	1469	5	1	Chenopod Shrublands, Samphire Shrublands and Forblands
85.4771	Capillipedium	1831.3	541	7	3	Melaleuca Forests and Woodlands
85.5565	Gonocarpus	1831	19724	2	0	Eucalypt Open Forests
85.6339	Scleria	1786.1	2340	8	1	Eucalypt Woodlands
85.71	Sonchus	1756.6	9602	3	0	Tussock Grasslands
85.7862	Triraphis	1756.3	234	197	8	Acacia Open Woodlands
85.8623	Wahlenbergia	1755.7	15527	3	0	Eucalypt Woodlands
85.9378	Thryptomene	1742.6	313	11	6	Acacia Shrublands
86.0131	Bromus	1737.4	6970	3	0	Eucalypt Woodlands
86.0882	Echinochloa	1732.6	350	34	5	Tussock Grasslands
86.1615	Flueggea	1692	509	70	3	Eucalypt Woodlands
86.2345	Gnephosis	1682.8	486	68	3	Hummock Grasslands
86.3073	Nicotiana	1680.2	902	9	2	Acacia Shrublands
86.38	Hypochaeris	1677.5	20431	3	0	Eucalypt Woodlands
86.4524	Amyema	1670.4	4162	4	0	Acacia Open Woodlands
86.5242	Malvastrum	1655.8	1172	17	1	Acacia Shrublands
86.5956	Gyrostemon	1646.6	109	12	15	Hummock Grasslands
86.6669	Dysphania	1644.8	1762	6	1	Acacia Shrublands
86.7381	Nitraria	1642.4	477	13	3	Chenopod Shrublands, Samphire Shrublands and Forblands
86.8092	Juncus	1641.7	9254	2	0	Inland aquatic - freshwater, salt lakes, lagoons
86.8803	Drypetes	1638.7	799	5	2	Sea and estuaries
86.9503	Phyllanthus	1615	8262	3	0	Eucalypt Woodlands
87.0193	Bulbine	1593.1	2476	4	1	Chenopod Shrublands, Samphire Shrublands and Forblands
87.088	Lantana	1583.7	4283	2	0	Eucalypt Tall Open Forests
87.1565	Syncarpia	1581	2604	2	1	Eucalypt Tall Open Forests
87.225	Xanthostemon	1579.7	140	21	11	Eucalypt Open Woodlands
87.2934	Aeschynomene	1579.4	285	48	6	Other Grasslands, Herblands, Sedgelands and Rushlands
87.3608	Schoenia	1553.9	69	217	23	Other Open Woodlands
87.428	Blennodia	1551	86	179	18	Chenopod Shrublands, Samphire Shrublands and Forblands
87.495	Hibiscus	1545.7	2059	17	1	Eucalypt Woodlands
87.5619	Evolvulus	1542.2	2010	19	1	Hummock Grasslands
87.6284	Oxalis	1535.5	15781	3	0	Eucalypt Woodlands
87.6937	Backhousia	1505.6	1321	2	1	Eucalypt Tall Open Forests
87.7588	Hydrocotyle	1503.4	14566	2	0	Eucalypt Open Forests
87.8234	Dichondra	1489.2	13306	2	0	Eucalypt Woodlands
87.8877	Asteromyrtus	1483.3	180	75	8	Eucalypt Woodlands
87.9516	Boerhavia	1475	2030	9	1	Other Grasslands, Herblands, Sedgelands and Rushlands
88.0153	Convolvulus	1468	3131	4	0	Chenopod Shrublands, Samphire Shrublands and Forblands
88.0786	Lachnagrostis	1461.1	2941	3	0	Tussock Grasslands
88.1419	Sisymbrium	1460.5	2096	7	1	Other Open Woodlands
88.2047	Exocarpos	1449	6911	3	0	Mallee Woodlands and Shrublands
88.2674	Myristica	1447.3	54	26	27	Melaleuca Forests and Woodlands
88.33	Tetrarrhena	1443	3925	1	0	Eucalypt Open Forests
88.3917	Calandrinia	1424.2	2396	6	1	Tussock Grasslands
88.4531	Calochlaena	1416.2	3612	1	0	Eucalypt Tall Open Forests
88.5144	Grewia	1414.7	939	53	2	Eucalypt Woodlands
88.5747	Pandanus	1390.2	457	6	3	Eucalypt Open Forests
88.6347	Cleistochloa	1385	681	5	2	Eucalypt Woodlands
88.6947	Nervilia	1383.6	9	47	154	Tropical Eucalypt Woodlands/Grasslands
88.7544	Teucrium	1377.4	1870	5	1	Eucalypt Open Woodlands
88.814	Diospyros	1374.6	2286	4	1	Sea and estuaries
88.8735	Oryza	1374.1	85	80	16	Tussock Grasslands
88.933	Trifolium	1372.3	10508	3	0	Eucalypt Woodlands
88.9924	Persoonia	1370.3	18388	2	0	Eucalypt Tall Open Forests
89.0516	Whiteochloa	1364.3	146	23	9	Eucalypt Woodlands
89.1101	Polymeria	1351	1115	6	1	Tussock Grasslands
89.1681	Swainsona	1336.9	2602	3	1	Hummock Grasslands
89.2257	Paspalum	1329.4	2672	2	0	Inland aquatic - freshwater, salt lakes, lagoons
89.2828	Melinis	1318.4	538	28	2	Eucalypt Woodlands
89.3388	Eriochloa	1291.7	596	15	2	Tussock Grasslands
89.3946	Centipeda	1285.8	1608	4	1	Acacia Shrublands
89.4501	Rubus	1281.3	10418	2	0	Eucalypt Open Forests
89.5056	Kunzea	1280.7	2997	1	0	Eucalypt Open Forests
89.5611	Santalum	1279.3	1055	12	1	Mallee Woodlands and Shrublands
89.6159	Ischaemum	1265.6	344	5	4	Eucalypt Woodlands
89.6707	Planchonia	1262.6	859	16	1	Eucalypt Woodlands
89.7253	Pseudopogonatherum	1261.4	319	27	4	Eucalypt Woodlands
89.7792	Tragus	1242.3	389	83	3	Other Open Woodlands
89.8329	Mesosphaerum	1240.3	225	63	6	Eucalypt Woodlands
89.8865	Flindersia	1235.7	775	5	2	Acacia Shrublands
89.94	Vulpia	1235.1	5305	3	0	Eucalypt Woodlands
89.9933	Flemingia	1228.1	745	21	2	Eucalypt Woodlands
